# Reinvigoration of translational activity in dysfunctional T cells initiates the early intratumoral response to PD-1 blockade

**DOI:** 10.1101/2025.09.24.676875

**Authors:** Paulien Kaptein, Nadine Slingerland, Anne M. van der Leun, Eline Runderkamp, Roos A. Wagensveld, S. Michael Chin, Janniek R. Mors, Mercedes Machuca-Ostos, Timm M. Reissig, Kelly D. Moynihan, Ivana M. Djuretic, Yik A. Yeung, Ton N. M. Schumacher, Daniela S. Thommen

**Affiliations:** Division of Molecular Oncology and Immunology, Oncode Institute, The Netherlands Cancer Institute, Amsterdam, The Netherlands; Asher Biotherapeutics, Inc., South San Francisco, California; Division of Tumor Biology and Immunology, The Netherlands Cancer Institute, Amsterdam, The Netherlands; Department of Hematology, Leiden University Medical Center, Leiden, The Netherlands

**Author notes:** Department of Cancer Biology, Dana-Farber Cancer Institute, Boston, MA, USA. These authors contributed equally to this work. These authors share senior authorship (Ton N. M. Schumacher, Daniela S. Thommen).

## Abstract

T cells are key effectors of antitumor responses elicited by PD-1 blockade. However, it remains elusive by which mechanism(s) PD-1 blockade initiates T cell-driven antitumor immunity in cancer tissues. Here, we dissect early T cell reactivation upon anti-PD-1 in patient-derived tumor fragments. Using bispecific antibodies to target anti-PD-1 to individual T cell subsets, we demonstrate that intratumoral CD8^+^ and CD4^+^ T cells can independently drive immune remodeling of the tumor microenvironment. The CD8^+^ and CD4^+^ T cells that respond to anti-PD-1 exhibit a shared dysfunctional gene program, characterized by tumor-reactivity, terminal exhaustion, effector capacity, and reduced translational activity. Notably, rather than acting through transcriptional rewiring, anti-PD-1 reinvigorates dysfunctional T cells by overcoming this translational barrier, resulting in restored effector function. Altogether, these results reveal dysfunctional T cells as initiators of early tissue responses to PD-1 blockade and identify a novel mode of their therapeutic reinvigoration through restoration of translational control.

**One Sentence Summary:** Translational reactivation of tumor-residing dysfunctional T cells drives early intratumoral immune activity upon PD-1 blockade.
