## Supplementary Tables 1-4 for "Reinvigoration of translational activity in dysfunctional T cells initiates the early intratumoral response to PD-1 blockade"

### Sheet: Table S1
Table S1. Patient Characteristics of resected tumor samples used for PDTF cultures
Sample ID	Histology	Site	IO pretreatment
LU072	Squamous cell carcinoma	Primary tumor
LU083	Squamous cell carcinoma	Primary tumor
MEL125	Melanoma	Lymph node metastasis
MEL132	Melanoma	Lymph node metastasis
MEL149	Melanoma	Lymph node metastasis
MEL164	Melanoma	Lymph node metastasis
MEL208	Melanoma	Metastasis (abdominal wall)	anti-PD1, anti-CTLA4, MEKi, BRAFi
MEL073	Melanoma	Lymph node metastasis
MEL128	Melanoma	Lymph node metastasis
LU045	Lung adenocarcinoma	Primary tumor	different EGFRi
LU096	Squamous cell carcinoma	Primary tumor
RE188_LN	Clear cell renal carcinoma	Lymph node metastasis
MEL100	Melanoma	Lymph node metastasis
MEL166_T1	Melanoma	Lymph node metastasis	anti-PD1
MEL172	Melanoma	Lymph node metastasis
MEL191	Melanoma	Lymph node metastasis
MEL204	Melanoma	Lymph node metastasis	anti-PD1
MEL208	Melanoma	Lymph node metastasis
OV024	Teratoma associated mucinous tumor	Metastasis (abdominal wall)
OV033	High-grade ovarian cancer	Primary tumor
OV048_T2	Carcinosarcoma (high-grade serous carcinoma and sarcoma NOS)	Primary tumor
OV054_T1	Low-grade endometrioid adenocarcinoma	Primary tumor
OV056_T1	Low-grade serous ovarian carcinoma	Metastasis / per continuitatem (omentum infiltration)
OV074	High-grade serous ovarian carcinoma	Primary tumor
RE077	Clear cell renal carcinoma	Primary tumor
RE165	Clear cell renal carcinoma	Primary tumor

### Sheet: Table S2
Table S2. Human Flow Cytometry Antibodies
Antibody	Fluorochrome	Clone	Source	RRID
CD4	PE-Cy5	SK3	BD Biosciences	AB_2739453
CD25	BUV563	2A3	BD Biosciences	AB_2870204
CD8	AF700	RPA-T8	BD Biosciences	AB_396953
CD3	BUV805	SK7	BD Biosciences	AB_2875039
CD45	BUV496	HI30	BD Biosciences	AB_2868405
CD39	BV786	TU66	BD Biosciences	AB_2740841
CD137	BV650	4B4-1	BD Biosciences	AB_2738586
CD137	BV421	4B4-1	Biolegend	AB_2563830
IL7R	BUV395	HIL-7R-M21	BD Biosciences	AB_2740857
OX40	BV480	ACT35	BD Biosciences	AB_2743808
GITR	BV605	V27-580	BD Biosciences	AB_2744226
PD-1	PE-Cy7	E12.1	BD Biosciences	AB_10611585
FOXP3	AF488	259D	Biolegend	AB_430887
CXCL13	APC	IC801A	R&D systems
CD8	BUV563	RPA-T8	BD Biosciences	AB_2870200
CD45	PerCP-Cy5.5	2D1	Invitrogen	AB_1548697
CD39	BV711	TU66	BD Biosciences	AB_2738369
CD25	BV421	BC96	Biolegend	AB_11126749
FOXP3	PE-CF594	259D	BD Biosciences	AB_11153143
IFN-g	PE	B27	BD Biosciences	AB_395518
CD107a	FITC	H4A3	Biolegend	AB_1186036
CD3	PE	UCHT1	Invitrogen	AB_10667884

### Sheet: Table S3
Table S3. Genes associated with PDCD1 expression in intratumoral CD8+ and CD4+ T cells
Overlapping	CD8_unique	CD4_unique
PDCD1	S100PBP	D2HGDH
LINC01480	ETV1	GNB4
GF0D1	REC8	CD59
CCL3L1	HNRNPLL	GPR137B
TOX	MCM5	CDK1
TOX2	HECTD2	DTHD1
POU2AF1	HMGN2	ENOX1
FABP5	SMC4	SYT11
NINJ2	MYL6B	EVC
CCL3	RASGEF1A	MEMO1
PTMS	ABHD17C	CCNB1
PAM	GINS2	AC053513.1
SLC2A8	PARK7	CORO1C
LHFPL6	UBE2T	CCDC50
AHI1	GALM	MAF
AC090152.1	TK1	LMNB1
LYST	ACP5	IGFBP4
ITM2A	ICOS	POU3F1
LAG3	CDYL2	PRF1
LIMS1	XXYLT1	FAM174B
DRAIC	SNAP47	MAP2K3
MIR155HG	CCDC141	CST7
TMEM155	LMCD1	GTDC1
RDH10	HLA-DQB1	CXorf21
CCL4L2	ZC3H12C	PARVB
NAB1	CDT1	XXYLT1-AS2
CD200	TRAV4	CCNB2
APOBEC3C	CENPU	TPST2
HELLS	SLC27A2	LINC00892
GNG4	PRRG4	EMC9
MKI67	CARD16	CORO1B
TNFRSF9	PON2	NCALD
SMC04	FUT8	KIF23
STX11	ITGA2	ANKS1B
PDE7B	SARDH	F2R
COTL1	SMC2	PTPN7
HAVCR2	BIRC5	CDC20
ARL3	RCAN1	FKBP1A
DGKH	NHS	WARS
CD84	COL9A2	ZEB2
APAK5	SPATS2L	NPDC1
AL138770.1	SIT1	CCNA2
RAB27A	GALNT1	CCL4
AL133405.2	TPX2	HSPA12A
PGAM1	SQLE	PTPN13
FAM3C	CTNNA1	UBE2C
AC243829.4	IFITM10	ST8SIA1
GEM	LINC00158	TNFRSF4
IGFLR1	ANKRD35	BHLHE40-AS1
CD82	SYNGR2	CBLB
BMERB1	TNFRSF1B	GZMK
ASPM	BARX2	CENPF
CDK14	CCR5	RNF19A
RRM2	IL2RB	MAP7
CD38	LINC02416	EDARADD
HLA-DMA	LINC01943	EOMES
ZBED2	SGPP2	CEBPA
HMOK1	PON3	NKG7
ADGRG1	TRPS1	FUT7
PCLAF	HLA-DMB	PLEK
GAPDH	CYTOR	NFIL3
ANXA5	MAST4	TNFSF9
HLA-DQA1	LRRC28	DUSP2
MAP1LC3A	KIAA0825	MTRNR2L8
STMN1	TRAV12-3	SLA
PTTG1	SIRPG	JAKMIP2
NEBL	CD27	CPM
IL21	PLS3	TBXAS1
PKM	PDLIM4	MAP3K8
VDR	CXCR6	IL10
MYO7A	BATF	ETV7
HLA-DPA1	PIP5K1B	ICA1
HLA-DRA	MIR4435-2HG	TRAV23DV6
MYO1E	AP001341.1	HLF
TIGIT	ITGAE	CRTAM
NMB	VCAM1	MT2A
INPP5F	SHC4	IGFL2
APOBEC3G	IFI35	METRNL
TYMS	TRBV11-2	DAPK2
TNFRSF18	MXD4	NLGN4Y
CD74	RASSF4	CXCR5
GZMB	TRBV7-9	CCL5
CTLA4	CTSD	GZMH
SRGAP3	KCNQ5
CXCL13	TIMD4
ASB2	PLPP1
HLA-DPB1	TNIP3
BST2	MS4A6A
BTLA	SETBP1
OASL	ENTPD1-AS1
LINC01281	NUSAP1
CD70	SNX9
CAMK1	SYNGR3
CHN1	TNFSF4
GZMA	ENTPD1
HLA-DRB1	EZH2
CADM1	FASLG
MT1E	TBC1D4
HLA-DRB5	AFAP1L2
DUSP4	PHEX
RBPJ	RHOC
TYMP	TTN
IFNG	CD109
TRBV4-2	ZNRF1
TRB29-1	NDFIP2
RSG1	CD200R1
AC004585.1	WHRN
	RGS13
	CD63
	SH3BGRL2
	GOLIM4
	CLECL1
	NBL1
	PELI1
	TSHZ2
	GALNT2
	LINC01871
	ADAMTS3
	TRBV28
	LINC01358
	TRAV3
	LAYN
	RYR2
	KCNK5
	PLSCR1
	PKIA
	TRBV14
	MIR181A1HG
	UBASH3B
	EPSTI1
	RGS2
	TNS3
	TRAV38-2DV8
	ENC1
	CSF1
	PHLDA1
	TRBV6-5
	ATP8B4
	AC022126.1
	TRBV2
	FXYD2
	TRBV5-5
	LINC02195

### Sheet: Table S4
Table S4. Published gene signatures referenced in this study
Exhausted_sign (Li et al, 2019)	Progenitor (Gueguen et al., 2021)	neoTCR8 (Lowery et al., 2022)	IFN_downstream (Li et al., 2019)	Translation (Reactome)	MYC_targets_V2 (Reactome)	MYC_targets_V1 (Reactome)	mTOR_sign (Reactome)	IL7R_Tm (Zheng et al., 2021)	GZMK_Tem (Zheng et al., 2021)	TCF7_Tex (Zheng et al., 2021)	ISG_CD8 (Zheng et al., 2021)	Terminal_Tex (Zheng et al., 2021)	OXPHOS_Tex (Zheng et al., 2021)	Tn (Zheng et al., 2021)	CCL5+ Tm (Zheng et al., 2021)	Temra (Zheng et al., 2021)	TNFRSF9+ Treg (Zheng et al., 2021)	IL21+ Tfh (Zheng et al., 2021)	IFNG+ Th1/Tfh (Zheng et al., 2021)	Neoantigen sign (Oliveira et al., 2021)	Naive sign (Pace et al., 2018)	Effector sign (Pace et al., 2018)	TCR signaling (reactome)
LAG3	XCL1	ATP10D	APOBEC3A	RPS20	AIMP2	ABCE1	ABCF2	ZFP36L2	EOMES	TSHZ2	PLSCR1	RBPJ	ETV1	TCF7	ZFP36L2	HOPX	FOXP3	NR3C1	ZBED2	KRT86	CTB-133G6.1	S1PR5	PSMB1
HAVCR2	MS4A4C	GZMB	CCL2	LARS2	BYSL	ACP1	PSME3	TSC22D3	SUB1	TCF7	STAT1	ETV1	PRDM1	LEF1	HOPX	ZEB2	IKZF2	TOX2	ZEB2	RDH10	TMEM45B	KLRK1	CD4
PDCD1	ID3	ENTPD1	CCL7	SARS1	CBX3	AIMP2	ATP2A2	IL7R	CCL5	NR3C1	IRF7	TOX	CXCL13	TXK	ID2	ZNF683	ZBTB32	TOX2	ID2	TYMS	AK5	CD244	PSMC4
PTMS	CXCL10	KIR2DL4	CCL8	RPL26L1	CDK4	AP3S1	IFRD1	CXCR4	GZMA	TOX	STAT2	ZBED2	CSF1	KLF2	BHLHE40	EOMES	IKZF4	TSHZ2	BHLHE40	HMOX1	NOG	GZMA	WAS
FAM3C	SLAMF6	LAYN	CXCL10	MRPS10	DCTPP1	APEX1	GMPS	ZFP36	GZMK	BATF	SP100	TOX2	CCL3	SCML1	NR4A2	TBX21	IL32	RBPJ	RBPJ	GNG4	NGFRAP1	ANXA1	PSMA4
IFNG	TCF7	HTRA1	CXCL11	MRPL43	DDX18	BUB3	HSPA4	BTG1	GZMH	CXCL13	TNFSF10	CXCL13	FAM3C	CCR7	CCL5	GZMH	NAMPT	CXCL13	CXCL13	CXCL13	TCEA3	CX3CR1	LCP2
AKAP5	IL7R	CD70	CXCL9	SEC61A1	DUSP2	C1QBP	PITPNB	ANXA1	IL32	EBI3	CCR1	TNFSF4	LAYN	IL7R	GZMA	GZMB	EBI3	IL21	CCL4	AFAP1L2	VSIG1	KLRG1	PIK3CB
CD7	TNFSF8	CXCR6	DDX58	MRPS35	EXOSC5	CAD	COPS5	LMNA	CCL4	TNFSF8	CD74	FAM3C	HAVCR2	EEF1A1	GZMK	CCL5	CCL22	TNFSF8	IFNG	ACP5	FBLN5	ZEB2	CUL1
PHLDA1	CTLA2A	HMOX1	EIF2AK2	MRPS24	FARSA	CANX	USO1	CD55	CD74	CD40LG	IFIT1	GZMB	CTLA4	SELL	XCL1	CCL4	LTB	TNFSF11	GZMB	MYO1E	EPHX2	CCL9	TAB2
ENTPD1	LTB	ADGRG1	EPSTI1	EIF4B	GNL3	CBX3	PDAP1	TNFAIP3	CCR5	CCR7	RSAD2	CSF1	ENTPD1	EEF1B2	CD40LG	GZMA	LTA	TNFSF4	CCL3	LAYN	NUAK2	KLRC1	PRKCQ
SNAP47	CD9	LRRN3	GBP1	RPL18	GRWD1	CCNA2	CYB5B	FTH1	CXCR3	IL6R	IFIT3	CCL3	TNFRSF9	PLAC8	CCL4	XCL2	CSF1	LIF	GZMA	TNS3	PIK3IP1	IL1RL1	PSME4
TNS3	SOCS3	ACP5	GBP4	KARS1	HK2	CCT2	INSIG1	RGCC	HLA-DRB1	IFNAR2	IFI44L	CD70	TNFRSF18	TPT1	XCL2	GZMM	CD70	CD40LG	CCL5	TNFSF4	HPCAL4	KLRA9	UBE2D1
CXCL13	JUN	CTSW	HERC5	SEC61A2	HSPD1	CCT3	CCT6A	GPR183	HLA-DPA1	CCR4	MX1	IFNG	PHLDA1	ACTN1	GZMH	CCL3	IL1RN	IL6ST	CSF2	AKAP5	PASK	LXN	FBXW11
RDH10	GPR183	GALNT2	IDO1	TRAM1	HSPE1	CCT4	CORO1A	PABPC1	COTL1	LHFP	IFI6	NAMPT	ACP5	GIMAP7	IFNG	FASLG	IL7	CXCR5	IL21	HAVCR2	ANKRD55	ITGB2	PAG1
DGKH	TRAF1	LINC01480	IFI16	IARS2	IMP4	CCT5	PPIA		HLA-DPB1	CD200	OAS1	FASLG	TIGIT	MAL	GZMM	GZMK	IL2RA	IL6ST	FAM3C	ENTPD1	C16ORF74	SNX10	PAK3
KIR2DL4	ITGB1	CARS	IFI35	PABPC1	IPO4	CCT7	STIP1		HLA-DQA1	GNG4	CMPK2	IL2RA	KIR2DL4	LINC00861	CXCR4	CX3CR1	CCR8	CXCR5	CXCR6	SLC2A8	SGK223	LAG3	PTPRC
LYST	GM8730	LAG3	IFI44	EIF2B3	LAS1L	CDC20	FKBP2		HLA-DQB1	TNFRSF4	ISG15	CXCR6		FHIT	IL7R	CMKLR1	IL1R2	IL6R	CCR5	AC243829.4	GPR146	S100A4	FYB1
MIR155HG	EMB	TOX	IFI44L	RPL31	MAP3K6	CDC45	M6PR		HLA-DRB5	IGFL2	OAS3	CD74			IFNGR1	IL5RA	IL2RB	GNG4	CD4	ZBED2	PABPC3	ISG20	PSMC5
RAB27A	GM10073	PTPRCAP	IFI6	MRPS34	MCM4	CDK2	ACSL3		ITM2C	CPM		IL2RB			CD44	CXCR2	CD74	CD200	IL2RG	MCM5	CYSLTR1	TBX21	PSME1
CSF1		ASB2	IFIH1	MRPL22	MCM5	CDK4	NUFIP1		CST7	NMB		IL2RG			IL18RAP	IL18RAP	LAYN	NMB	CD74	CAV1	LEF1	RORA	PSMD5
CTLA4		ITGB7	IFIT1	RPS5	MPHOSPH10	CLNS1A	PPA1		APOBEC3G	SESN3		TNFRSF9			ANXA1	FGFBP2	TNFRSF18	IGFL2	LAG3	GOLIM4	ZBTB18	PRF1	PSMD8
TNFRSF9		PTMS	IFIT2	EIF3I	MRTO4	CNBP	SLC9A3R1			BTLA		LAYN			ALOX5AP	NKG7	TNFRSF9	LHFP	HAVCR2	TRAV21	VIPR1	LYN	CDC34
CD27		CD8A	IFIT3	MTIF2	MYBBP1A	COPS5	DDX39A			IGFBP4		ENTPD1			GLUL	GNLY	TIGIT	CPM	PDCD1	VCAM1	GAL3ST4	IFNG	GRAP2
CCL3		GPR68	IFITM1	MRPL28	MYC	COX5A	CACYBP					HAVCR2			ITGA1	S1PR5	CTLA4	BTLA	KRT86	PON2	APBA2	ID2	PSMC6
ITGAE		NSMCE1	IL1RN	RPL6	NDUFAF4	CSTF2	TCEA1					CTLA4			PARP8	KLRD1	TNFRSF4	FKBP5	MYO7A	MTSS1	TCP11L2	IFITM3	PSMA3
PAG1		ABI3	IRF7	RPLP0	NIP7	CTPS1	PSMD13					KRT86			PTGER4	C1orf21	CARD16	PDE7B	PTMS	CD38	HEMGN	S100A10	PSMC1
TNFRSF1B		SLC1A4	ISG15	MRPS33	NOC4L	CUL1	PSMC6					TNFRSF18			CD69	PRF1	LAIR2	ITM2A	RDH10	TRBV11-2	SLC22A17	CCR2	PSMB5
GALNT1		PLEKHF1	ISG20	AARS1	NOLC1	CYC1	UCHL5					GEM			ZFP36L2	PLEK	TBC1D4		CCL4L2	MS4A6A	FHIT	PERP	PSMA6
GBP2		CD8B	LGALS9	MRPS18A	NOP16	DDX18	PSMD12					TIGIT			CD99	CTSW	PMAIP1		PDE7B	TOX2	SLC16A10	NRP1	NFKBIA
MYO7A		LINC01871	LY6E	RPS18	NOP2	DDX21	SDF2L1					DUSP4			CLU	PRSS23			DUSP4	CSF1	ZNF563	S100A6	PSME2
		CCL4	MT2A	VARS1	NOP56	DEK	PSMC2													GALNT2	FCMR	ITGAX	PSMA7
		NKG7	MX1	EIF3L	NPM1	DHX15	PSMD14													FXYD2	LDLRAP1	SQLE	PSMD10
		CLIC3	MX2	RPL3	PA2G4	DUT	CANX													PLPP1	SULT1B1	ITGA4	PSMD7
		NDFIP2	NT5C3A	EIF3D	PES1	EEF1B2	PSMA3													LMCD1	ATM	LSP1	CSK
		PLPP1	OAS1	EIF5	PHB	EIF1AX	EIF2S2													MYL6B	SELL	ADAM8	RIPK2
		PCED1B	OAS2	SRP54	PLK1	EIF2S1	MTHFD2L													LAG3	GIMAP2	S100A8	IKBKB
		CXCL13	OAS3	EEF1A2	PLK4	EIF2S2	UNG													HLA-DRA	SESN3	BHLHE40	PIK3R2
		PDCD1	OASL	MRPS31	PPAN	EIF3B	TES													IGFLR1	CACNA1I	PDCD1	PSMA2
		PRF1	PLSCR1	GSPT1	PPRC1	EIF3D	ARPC5L													CCDC50	C1ORF162	ANXA2	PSMD3
		HLA-DMA	RSAD2	EARS2	PRMT3	EIF3J	RAB1A													CD27	EVI2B	BATF3	PSMD11
		GPR25	SAMD9	MTFMT	PUS1	EIF4A1														KIAA1324	ATG9B	BRCA1	NFKB1
		CD9	SAMD9L	EIF3J	RABEPK	EIF4E														CDKN2A	RASA3	CASP3	PSMD9
		TIGIT	STAT1	EIF3E	RCL1	EIF4G2														CD70	C14ORF132	CD99	ITK
		HLA-DRB5	TNFSF10	EEF1D	RRP12	EIF4H														ABHD6	TXK	EZH2	SKP1
		SYTL3	UBE2L6	SARS2	RRP9	EPRS1														CTLA4	MFGE8	IRF4	ZAP70
		SLF1	WARS	RPS16	SLC19A1	ERH														PDCD1	DBP	LITAF	PSMD14
		NEK1	XAF1	MRPL4	SLC29A2	ETF1														GEM	SERINC5	MPEG1	PIK3CA
		CASP1		RPS19	SORD	EXOSC7														NUSAP1	EVI2A	PRDX4	PLCG1
		SMC4		RPL18A	SRM	FAM120A														TOX	MMP28	RHD	VASP
		TSEN54		GARS1	SUPV3L1	FBL														CXCR6	ACACB	SNX3	PSMF1
		PLSCR1		EIF3B	TBRG4	G3BP1														NMB	SH3YL1	IGSF10	PSMB2
		GNPTAB		AIMP2	TCOF1	GLO1														HOPX	RASGRP2	SERPINB9	SEM1
		HLA-DPB1		MRPL32	TFB2M	GNL3														CLIC3	ACTN1	PRDM1	PSMA1
		PLEKHA1		EIF4H	TMEM97	GOT2														INPP5F	DPEP2	SIVA1	PSME3
		ARHGAP9		SEC61B	UNG	GSPT1														SNAP47	CSGALNACT1	GZMB	UBE2D2
		ALOX5AP		EIF3A	UTP20	H2AZ1														TSHZ2	TMEM143	LGALS1	PTPN22
		SH3BP1		RPL28	WDR43	HDAC2														HLA-DMA	EDAR	ATPIF1	CD101
		NCF4		RPL19	WDR74	HDDC2														SIT1	ADPRM	CD48	MAP3K7
		NELL2		MRPL27		HDGF														HLA-DRB1	TMEM204	SUZ12	PSMB7
		GATA3		RPL34		HNRNPA1														TUBB	KLF2	F2RL3	PDPK1
		PPM1M		CARS1		HNRNPA2B1														PYCARD	ADD3	TK1	PSMB6
		TNFRSF1A		RPS13		HNRNPA3														ADGRG1	PPP1R3E	LGALS3	BCL10
		AC022706.1		EIF2B1		HNRNPC														HLA-DQA1	TTC28	CBX1	PSMA5
		MCM5		MRPL51		HNRNPD														PRF1	GCNT4	VPS45	RPS27A
		HLA-DRB1		MTRF1L		HNRNPR														HLA-DPA1	TMEM63A	LMNB1	PIK3R1
		TNFSF10		MRPL18		HNRNPU														PTMS	IL24	BIRC5	PTPRJ
		TRIM21		RPS12		HPRT1														CKS1B	PLCL1	ANXA4	PAK1
		HDLBP		MRPL2		HSP90AB1														HIPK2	LETMD1		UBC
		ERN1		HARS2		HSPD1														CHST12	SLC8B1		ENAH
		CALHM2		MRPS30		HSPE1														LSP1	ITGA6		PSMA8
		SASH3		MRPS27		IARS1														FAM3C			NCK1
		ACTA2		TARS1		IFRD1														SLC1A4			PSMD4
		MAST4		RARS1		ILF2														NUDT1			PSMB4
		CAPG		RPL24		IMPDH2														DNPH1			CD3G
		MPST		MRPL3		KARS1																	PSMC2
		IGFLR1		SSR3		KPNA2																	TRAT1
		GZMA		EIF4G1		KPNB1																	PSMD6
		CD27		SPCS1		LDHA																	PSMC3
		ITGAE		EEF1B2		LSM2																	BTRC
		SLA2		EIF2B4		LSM7																	CD3D
		RHOC		RPS15		MAD2L1																	HLA-DPA1
		COMMD8		MRPL19		MCM2																	INPP5D
		MYO1G		DARS1		MCM4																	UBB
		SP140		FARSB		MCM5																	PTEN
		PHPT1		MRPL37		MCM6																	MALT1
		CD2BP2		RPL22		MCM7																	RELA
		PLEKHO1		WARS2		MRPL23																	PSMD1
		STAM		MRPS15		MRPL9																	TRAF6
		MRPL16		DARS2		MRPS18B																	PSMD2
		IL2RB		RPS25		MYC																	UBE2N
		ID2		SPCS2		NAP1L1																	PAK2
		TESPA1		RPN2		NCBP1																	LCK
		GOLGA8B		EIF2B2		NCBP2																	PSMD13
		MIS18BP1		MRPS14		NDUFAB1																	HLA-DRB3
		VAMP5		ETF1		NHP2																	HLA-DRB1
		DAPK2		RPL21		NME1																	EVL
		HLA-DPA1		MTIF3		NOLC1																	HLA-DQB2
		TSG101		MRPS2		NOP16																	HLA-DQA1
		IL4R		RPL5		NOP56																	PSMD12
		CCND2		TSFM		NPM1																	PLCG2
		CTSC		AARS2		ODC1																	CARD11
		TRAF3IP3		RPS10		ORC2																	HLA-DRB5
		NLRC3		SSR1		PA2G4																	CD247
		ORAI3		EEF1E1		PABPC1																	CD3E
		GNLY		MRPS7		PABPC4																	PSMB8
		MIR155HG		RPL23		PCBP1																	HLA-DRA
		CARD16		MRPS26		PCNA																	PSMB10
		CD82		EIF2S2		PGK1																	HLA-DQA2
		ECH1		MRPS12		PHB																	TRAV8-4
		JAML		SPCS3		PHB2																	TRAV19
		EEF1G		RPS4Y1		POLD2																	TRAV29DV5
		ETFB		RPL36		POLE3																	CHUK
		DAXX		MRPL34		PPIA																	LAT
		RBM4		EIF2S3		PPM1G																	HLA-DPB1
		HCST		EIF3G		PRDX3																	UBA52
		RAB27A		MRPS25		PRDX4																	PSMB11
		YPEL2		RPL27		PRPF31																	HLA-DQB1
		CHST12		PTCD3		PRPS2																	HLA-DRB4
		ARPC1B		MRPL35		PSMA1																	PSMB9
		PDIA4		SEC61G		PSMA2																	UBE2V1
		PDIA6		ERAL1		PSMA4																	IKBKG
		AC243960.1		DAP3		PSMA6																	TRBV12-3
		TBC1D10C		LARS1		PSMA7																	PSMB3
		PTPN6		EIF2S1		PSMB2																	TRBV7-9
		PYCARD		MRPS36		PSMB3
		BST2		RPS15A		PSMC4
		BTN3A2		NARS1		PSMC6
		MTG1		YARS1		PSMD1
		MLEC		CARS2		PSMD14
		DUSP4		MRPL44		PSMD3
		GSDMD		MRPS9		PSMD7
		SLAMF1		MRPL47		PSMD8
		IFI6		EPRS1		PTGES3
		PCID2		MRPL50		PWP1
		GIMAP1		RPL35		RACK1
		ITGA1		RPS6		RAD23B
		CSNK2B		VARS2		RAN
		CDK2AP2		NARS2		RANBP1
		MYO1F		MRPL15		RFC4
		AC004687.1		RPLP1		RNPS1
		PTTG1		RPS24		RPL14
		APOBEC3C		PPA2		RPL18
		TSPAN14		YARS2		RPL22
		MOB3A		WARS1		RPL34
		STXBP2		SRP14		RPL6
		LCP2		SEC11A		RPLP0
		PLA2G16		RPL3L		RPS10
		LINC00649		RPS2		RPS2
		CST7		RPS11		RPS3
		TADA3		RPL13A		RPS5
		SIT1		RPL11		RPS6
		APOBEC3G		RPS8		RRM1
		SUSD3		MRPL24		RRP9
		CD3G		TARS2		RSL1D1
		CCL5		MRPL9		RUVBL2
		CDC25B		SRP9		SERBP1
		TNFRSF1B		RPS27A		SET
		HMGN3		MRPS5		SF3A1
		THEMIS		RPL32		SF3B3
		ASF1A		SRPRB		SLC25A3
		CTNNB1		EIF2B5		SMARCC1
		FIBP		RPS3A		SNRPA
		CCDC85B		RPL37		SNRPA1
		POLR3GL		FARS2		SNRPB2
		GIMAP6		RARS2		SNRPD1
		ARL6IP1		RPL10		SNRPD2
		CALCOCO2		MRPS28		SNRPD3
		CCPG1		RPL7		SNRPG
		KLRB1		EIF3H		SRM
		ACAA2		MRRF		SRPK1
		ISG15		RPL7A		SRSF1
		EIF4A1		EIF3M		SRSF2
		CAT		RPS3		SRSF3
		MANF		MRPL49		SRSF7
		XAB2		FAU		SSB
		GRINA		EIF4E		SSBP1
		GLO1		SRP19		STARD7
		LSM2		MRPL39		SYNCRIP
		SLFN5		OXA1L		TARDBP
		FKBP1A		N6AMT1		TCP1
		AKNA		RPL30		TFDP1
		TAP1		EEF1A1		TOMM70
		LMO4		EIF4A2		TRA2B
		APEH		MRPL17		TRIM28
		C12orf75		EIF5B		TUFM
		TMEM14A		MRPL10		TXNL4A
		DNPH1		RPL8		TYMS
		C17orf49		EIF4A1		U2AF1
		NUDT5		RPL26		UBA2
		MGAT1		RPL29		UBE2E1
		CCDC69		PARS2		UBE2L3
		EIF4EBP1		MRPL55		USP1
		PDHB		MRPS18C		VBP1
		ARL3		SSR2		VDAC1
		UCP2		RPL22L1		VDAC3
		IFI35		RPL9		XPO1
		HSBP1		RPN1		XPOT
		LYST		RPL39L		XRCC6
		MRFAP1L1		AIMP1		YWHAE
		ITGAL		APEH		YWHAQ
		AIP		GFM2
		RASAL3		RPS14
		CAPN1		RPL10L
		ITGB1		RPL36AL
		RBPJ		RPL27A
		LBH		SEC11C
		DYNLL1		MRPL16
		NME2		MARS1
		MT1F		RPL13
		SYNGR2		EEF2
		ABTB1		MRPL58
		ZGPAT		SRP68
		CD63		RPSA
		ILK		GFM1
		SKA2		MRPL1
		TMEM204		HARS1
		ACO2		RPS9
		HOPX		MRPL36
		CRIP1		RPS21
		OXNAD1		RPS7
		CCS		QARS1
		GRAP2		MRPL13
		GSTO1		CHCHD1
		HADHB		MRPL52
		IL16		RPL38
		PIN4		TRMT112
		CUEDC2		MRPL57
		CALM3		EIF1AX
		SAMSN1		RPL4
		HM13		MRPL11
		SNAP23		RPL15
		LPCAT4		SRP72
		FAAP20		MRPS22
		EFHD2		EIF3F
		PRDX3		MRPL48
		CCM2		AURKAIP1
		C22orf39		RPLP2
		SDHA		RPS27
		ARRDC1		TUFM
		MAP4K1		EIF3K
		NDUFA13		FARSA
		IL27RA		GADD45GIP1
		C14orf119		PPA1
				SSR4
				MRPL14
				MRPS23
				MRPS11
				MRPL41
				MRPS16
				RPS17
				RPL35A
				SRPRA
				MRPL54
				EIF3C
				RPS27L
				MRPL30
				MRPL40
				RPS23
				EIF4EBP1
				RPL14
				GSPT2
				IARS1
				MRPL21
				RPS26
				RPL37A
				RPL12
				MRPL42
				RPS4X
				RPL23A
				RPL10A
				RPL39
				MRPS18B
				MRPL38
				MRPL53
				MT-RNR2
				MT-RNR1
				RPS29
				MRPL23
				UBA52
				RPL41
				RPS28
				MRPS17
				RPL36A
				MRPL20
				MRPL33
				MRPS6
				DDOST
				MARS2
				EEF1G
				MRPL46
				MRPL12
				RPL17
				MRPS21
				MRPL45
				RPS4Y2
